# LigandForge: A Web Server for Structure-Guided De Novo Drug Design

**DOI:** 10.64898/2026.03.31.715741

**Authors:** Hossam Nada, Levente Sipos-Szabó, Dávid Bajusz, György M. Keserű, Moustafa Gabr

## Abstract

Despite advances in computational drug discovery, de novo drug design remains hindered by high licensing costs and the need for specialized programming expertise. We present LigandForge, a webserver for structure-guided de novo ligand generation. LigandForge integrates structural validation and binding-site characterization; voxel-based property grid construction for spatial mapping of electrostatics and hydrophobicity; chemistry-aware fragment assembly; multi-objective lead optimization; and retrosynthetic feasibility analysis. The platform utilizes a structure-guided framework to assemble molecules from curated fragment libraries while enforcing physicochemical constraints, including molecular weight, LogP, and hybridization states. Generated molecules are refined via reinforcement learning and genetic algorithms which are subsequently evaluated using composite metrics such as the quantitative estimate of drug-likeness. By leveraging RDKit for cheminformatics and NGL viewer for real-time 3D visualization, LigandForge provides a synthesis-aware environment that bridges the gap between macromolecular structural data and experimentally feasible lead compounds without requiring local software installation.
