## Supporting Table for "LigandForge: A Web Server for Structure-Guided De Novo Drug Design"

### Sheet: suppl_info_table
SMILES	TotalScore	BoltzAffinity	MaxSimilarity	MostSimilarActive	Target
CCN(C)S(=O)(=O)CC1C(O)CCCC1C1CCCCN1	0.665274	1.44411	0.0769231	CC(=O)N1CC[C@@H](NC(=O)c2cc3ccccc3cc2O)[C@H](O)C1	STAT5bNTD
CN(CC1C(O)CC1c1ccsc1Cl)S(=O)(=O)CCC1CC2CCC(C2)C1	0.65424	0.646136	0.0902256	CC(=O)N1CC[C@@H](NC(=O)c2cc3ccccc3cc2O)[C@H](O)C1	STAT5bNTD
CN(c1c(-c2cccc(C#N)c2)c[nH]c1Cl)S(=O)(=O)C[SH]1CCCCCC1	0.653098	0.896878	0.0797101	CC(=O)N1CC[C@@H](NC(=O)c2cc3ccccc3cc2O)[C@H](O)C1	STAT5bNTD
Fc1occc1-c1ccc2occc2c1	0.636879	0.545958	0.0560748	CC(=O)N1CC[C@@H](NC(=O)c2cc3ccccc3cc2O)[C@H](O)C1	STAT5bNTD
CN(Cc1c[nH]cc1-c1ccncc1)S(=O)(=O)CCc1cccc2ccccc12	0.630503	0.809842	0.171233	C[C@@](O)(CNC(=O)NCc1cccc2ccccc12)c1ccc2c(c1)OCO2	STAT5bNTD
O=C(c1ccoc1)N1CCCCC1C1CCCCN1	0.604844	1.23601	0.105263	CC(=O)N1CC[C@@H](NC(=O)c2cc3ccccc3cc2O)[C@H](O)C1	STAT5bNTD
CC1(O)CCCC(C2CCCCO2)N1c1ccoc1	0.604655	1.15088	0.1	O=C(NC[C@@]1(O)CCC[NH2+]C1)Nc1cc(Cl)ccc1Cl	STAT5bNTD
Cc1cc(N2C(O)CCCC2C2CCCCN2)c(Cl)o1	0.603268	1.02679	0.103448	CC(=O)N1CC[C@@H](NC(=O)c2cc3ccccc3cc2O)[C@H](O)C1	STAT5bNTD
CC1(O)CCCC(C2CCCCN2)N1c1ccoc1Cl	0.603235	0.819746	0.116071	O=C(NC[C@@]1(O)CCC[NH2+]C1)Nc1cc(Cl)ccc1Cl	STAT5bNTD
CCCOCCc1c(N2CCCCC2)c[nH]c1Cl	0.602694	0.812569	0.0925926	O=C(NC[C@@]1(O)CCC[NH2+]C1)Nc1cc(Cl)ccc1Cl	STAT5bNTD
CS(=O)CCCCC1C(N)CC1c1cnc(Cl)cn1	0.66991	1.13138	0.0701754	O=C(NC[C@@]1(O)CCC[NH2+]C1)Nc1cc(Cl)ccc1Cl	STAT5bNTD
OCCCCOc1[nH]ccc1C1CC2CCC1CC2	0.666607	0.954926	0.0869565	CC(=O)N1CC[C@@H](NC(=O)c2cc3ccccc3cc2O)[C@H](O)C1	STAT5bNTD
Clc1[nH]ccc1-n1cnc2ccccc21	0.646726	1.46147	0.0714286	C[C@@](O)(CNC(=O)NCc1cccc2ccccc12)c1ccc2c(c1)OCO2	STAT5bNTD
c1cc2cc([SH]3CC4CCC3SC4)ccc2o1	0.641493	0.749652	0.0683761	CC(=O)N1CC[C@@H](NC(=O)c2cc3ccccc3cc2O)[C@H](O)C1	STAT5bNTD
CCc1nc(Cl)cnc1C1CC=NC(C2CCCNC2)=N1	0.608306	0.617624	0.0944882	CC(=O)N1CC[C@@H](NC(=O)c2cc3ccccc3cc2O)[C@H](O)C1	STAT5bNTD
CCc1nc(Cl)cnc1C1(C)CC=NC(C2CCCNC2)=N1	0.608066	0.567591	0.0846154	CC(=O)N1CC[C@@H](NC(=O)c2cc3ccccc3cc2O)[C@H](O)C1	STAT5bNTD
Cc1cc(-c2ccccc2Cl)nc(C2CCCNC2)n1	0.607851	0.711393	0.119658	CC(=O)N1CC[C@@H](NC(=O)c2cc3ccccc3cc2O)[C@H](O)C1	STAT5bNTD
Cc1nc(C2CC=NC(C3CCCNC3)=N2)c(C)nc1Cl	0.606725	0.465982	0.0813008	CC(=O)N1CC[C@@H](NC(=O)c2cc3ccccc3cc2O)[C@H](O)C1	STAT5bNTD
Cc1ccc(-c2ccnc(C3CCC(O)OC3)n2)cc1	0.60646	0.525617	0.0948276	CC(=O)N1CC[C@@H](NC(=O)c2cc3ccccc3cc2O)[C@H](O)C1	STAT5bNTD
Oc1cccc(-c2ccnc(C3CCCOC3)n2)c1	0.60576	0.812184	0.112069	CC(=O)N1CC[C@@H](NC(=O)c2cc3ccccc3cc2O)[C@H](O)C1	STAT5bNTD
Fc1sccc1-c1c[nH]c(Cl)c1N1C2CCCC1NCC2	0.672501	0.0280152	0.0793651	CC(=O)N1CC[C@@H](NC(=O)c2cc3ccccc3cc2O)[C@H](O)C1	STAT5bNTD
c1cnc2ncn(C3CCCCN3)c2c1	0.663894	1.54938	0.0909091	CC(=O)N1CC[C@@H](NC(=O)c2cc3ccccc3cc2O)[C@H](O)C1	STAT5bNTD
Clc1cnc(-c2ccc3[nH]ccc3c2)cn1	0.649384	0.840505	0.0761905	O=C(NC[C@@]1(O)CCC[NH2+]C1)Nc1cc(Cl)ccc1Cl	STAT5bNTD
c1cc(-c2ccc3sccc3c2)ncn1	0.638737	0.645629	0.0540541	CC(=O)N1CC[C@@H](NC(=O)c2cc3ccccc3cc2O)[C@H](O)C1	STAT5bNTD
c1ncc(-c2ccc3oncc3c2)cn1	0.631309	2.10902	0.0660377	CC(=O)N1CC[C@@H](NC(=O)c2cc3ccccc3cc2O)[C@H](O)C1	STAT5bNTD
CCCCS(=O)CC1C(O)CCN1c1ccoc1F	0.611225	0.855851	0.12931	CC(=O)N1CC[C@@H](NC(=O)c2cc3ccccc3cc2O)[C@H](O)C1	STAT5bNTD
Oc1cnc2ncn(N3CCCC(C4CCCCC4)C3)c2c1	0.607186	0.524937	0.106557	CC(=O)N1CC[C@@H](NC(=O)c2cc3ccccc3cc2O)[C@H](O)C1	STAT5bNTD
Cc1nc2ncn(N3CCCC(C4CCCCC4)C3)c2cc1O	0.606879	0.0802799	0.12	CC(=O)N1CC[C@@H](NC(=O)c2cc3ccccc3cc2O)[C@H](O)C1	STAT5bNTD
c1cncc(-c2[nH]ncc2N2CCCCC2)c1	0.605411	1.55006	0.0810811	CC(=O)N1CC[C@@H](NC(=O)c2cc3ccccc3cc2O)[C@H](O)C1	STAT5bNTD
c1cc(-c2c[nH]cc2N2C3CCCC2NCC3)cs1	0.60481	0.903077	0.10084	CC(=O)N1CC[C@@H](NC(=O)c2cc3ccccc3cc2O)[C@H](O)C1	STAT5bNTD
NCc1ccc([SH]2CC3CCC2SC3)cc1F	0.668584	0.742283	0.0692308	C[C@@](O)(CNC(=O)NCc1cccc2ccccc12)c1ccc2c(c1)OCO2	STAT5bNTD
NCc1ccc(-c2ccccc2O)cc1F	0.668288	1.26826	0.0990099	CC(=O)N1CC[C@@H](NC(=O)c2cc3ccccc3cc2O)[C@H](O)C1	STAT5bNTD
Oc1ccccc1-c1ccc2sccc2c1	0.644117	0.940256	0.114286	CC(=O)N1CC[C@@H](NC(=O)c2cc3ccccc3cc2O)[C@H](O)C1	STAT5bNTD
Fc1[nH]ccc1-c1cccc2cccnc12	0.642601	1.70071	0.0654206	CC(=O)N1CC[C@@H](NC(=O)c2cc3ccccc3cc2O)[C@H](O)C1	STAT5bNTD
Fc1occc1-c1cccc2ncccc12	0.638194	1.51355	0.0629921	C[C@@](O)(CNC(=O)NCc1cccc2ccccc12)c1ccc2c(c1)OCO2	STAT5bNTD
CN(Cc1c[nH]cc1-c1cccc(C#N)c1)S(C)(=O)=O	0.615176	1.18759	0.0840336	CC(=O)N1CC[C@@H](NC(=O)c2cc3ccccc3cc2O)[C@H](O)C1	STAT5bNTD
Cc1ccc(C#N)cc1-c1c[nH]cc1CN(C)S(C)(=O)=O	0.607438	0.751408	0.0719424	C[C@@](O)(CNC(=O)NCc1cccc2ccccc12)c1ccc2c(c1)OCO2	STAT5bNTD
CCOCCCC1C(O)CCCC1c1cnccn1	0.605643	1.97639	0.0916667	CC(=O)N1CC[C@@H](NC(=O)c2cc3ccccc3cc2O)[C@H](O)C1	STAT5bNTD
Cc1cc(C)c(-c2c[nH]cc2CN(C)S(C)(=O)=O)cc1C#N	0.605538	0.857757	0.059322	O=C(NC[C@@]1(O)CCC[NH2+]C1)Nc1cc(Cl)ccc1Cl	STAT5bNTD
CCCS(=O)(=O)C(=O)N(C)Cc1[nH]ncc1-c1cc[nH]c1Cl	0.600845	1.15008	0.0833333	O=C(NC[C@@]1(O)CCC[NH2+]C1)Nc1cc(Cl)ccc1Cl	STAT5bNTD
CCCN(C)S(=O)(=O)C1CCCN(C2CC(O)C2)C1	0.665488	1.47617	0.127273	CC(=O)N1CC[C@@H](NC(=O)c2cc3ccccc3cc2O)[C@H](O)C1	STAT5bNTD
Fc1cnc([SH]2CC3CCC2SC3)cn1	0.658786	0.887673	0.0560748	CC(=O)N1CC[C@@H](NC(=O)c2cc3ccccc3cc2O)[C@H](O)C1	STAT5bNTD
Brc1cccc(-c2ccc(-c3ncccn3)cc2)c1	0.64622	0.925556	0.0566038	CC(=O)N1CC[C@@H](NC(=O)c2cc3ccccc3cc2O)[C@H](O)C1	STAT5bNTD
c1ccc(-c2nccc(-c3cnccn3)n2)cc1	0.64575	1.95995	0.0634921	C[C@@](O)(CNC(=O)NCc1cccc2ccccc12)c1ccc2c(c1)OCO2	STAT5bNTD
C1CNCCC(C2C3CCCC2CC3)C1	0.6353	0.775407	0.0618557	CC(=O)N1CC[C@@H](NC(=O)c2cc3ccccc3cc2O)[C@H](O)C1	STAT5bNTD
CCCS(=O)Cc1c(-c2cnc(C)c(C)n2)c[nH]c1F	0.603863	1.09874	0.057377	CC(=O)N1CC[C@@H](NC(=O)c2cc3ccccc3cc2O)[C@H](O)C1	STAT5bNTD
CCCS(=O)Cc1c(-c2nccnc2C)c[nH]c1F	0.603385	1.64114	0.0583333	CC(=O)N1CC[C@@H](NC(=O)c2cc3ccccc3cc2O)[C@H](O)C1	STAT5bNTD
CCCS(=O)Cc1c(F)[nH]c(C)c1-c1ccncc1	0.603205	1.95512	0.0507246	C[C@@](O)(CNC(=O)NCc1cccc2ccccc12)c1ccc2c(c1)OCO2	STAT5bNTD
CCC(C)S(=O)Cc1c(C2=C(C)C(C)=N2)c[nH]c1F	0.600288	1.20883	0.0416667	CC(=O)N1CC[C@@H](NC(=O)c2cc3ccccc3cc2O)[C@H](O)C1	STAT5bNTD
CCCS(=O)Cc1c(C2=C(C)C(C)=N2)c[nH]c1F	0.600167	1.54831	0.0512821	CC(=O)N1CC[C@@H](NC(=O)c2cc3ccccc3cc2O)[C@H](O)C1	STAT5bNTD
CCSCCCS(=O)(=O)N(C)C1C(O)CCC1c1ccsc1F	0.660076	1.11507	0.0930233	CC(=O)N1CC[C@@H](NC(=O)c2cc3ccccc3cc2O)[C@H](O)C1	STAT5bNTD
CSCCCS(=O)CC1C(O)CC1C1CCCCCCC1	0.657483	0.901432	0.0956522	CC(=O)N1CC[C@@H](NC(=O)c2cc3ccccc3cc2O)[C@H](O)C1	STAT5bNTD
NC1CCCC(C2CCCCCCC2)C1	0.651612	1.33977	0.0631579	CC(=O)N1CC[C@@H](NC(=O)c2cc3ccccc3cc2O)[C@H](O)C1	STAT5bNTD
COCCCCCc1c(-c2ccc3oncc3c2)c[nH]c1C	0.649307	0.604376	0.0909091	CC(=O)N1CC[C@@H](NC(=O)c2cc3ccccc3cc2O)[C@H](O)C1	STAT5bNTD
Fc1cnc(-c2ccc3[nH]ccc3c2)cn1	0.647314	1.22453	0.0660377	O=C(NC[C@@]1(O)CCC[NH2+]C1)Nc1cc(Cl)ccc1Cl	STAT5bNTD
Clc1cc(C2CCCC23CCCC3)c[nH]1	0.615747	0.804929	0.0927835	O=C(NC[C@@]1(O)CCC[NH2+]C1)Nc1cc(Cl)ccc1Cl	STAT5bNTD
CCc1nccnc1C1C(O)CCC1c1cc(C)sc1F	0.606442	0.296421	0.0833333	CC(=O)N1CC[C@@H](NC(=O)c2cc3ccccc3cc2O)[C@H](O)C1	STAT5bNTD
Cc1cnc(C2C(O)CCC2c2cc(C)sc2F)c(C)n1	0.60475	0.542181	0.0932203	CC(=O)N1CC[C@@H](NC(=O)c2cc3ccccc3cc2O)[C@H](O)C1	STAT5bNTD
FC1CCNC1C1CCCN(c2cc[nH]c2)C1	0.604487	1.2525	0.0982143	CC(=O)N1CC[C@@H](NC(=O)c2cc3ccccc3cc2O)[C@H](O)C1	STAT5bNTD
Cc1cc(C2CCC(O)N2C(=O)c2cc[nH]c2)c(F)s1	0.60445	1.39876	0.109244	CC(=O)N1CC[C@@H](NC(=O)c2cc3ccccc3cc2O)[C@H](O)C1	STAT5bNTD
Cc1[nH]cc(-c2ccccc2)c1CCN(C)S(=O)(=O)C1CCC1	0.676115	1.11778	0.145299	CC(=O)N1CC[C@@H](NC(=O)c2cc3ccccc3cc2O)[C@H](O)C1	STAT5bNTD
NCc1ccc(-c2ccoc2F)cc1F	0.669698	1.06874	0.0714286	O=C(NC[C@@]1(O)CCC[NH2+]C1)Nc1cc(Cl)ccc1Cl	STAT5bNTD
c1cc2[nH]ncc2cc1[SH]1CC2CCC1SC2	0.660117	0.623814	0.0762712	CC(=O)N1CC[C@@H](NC(=O)c2cc3ccccc3cc2O)[C@H](O)C1	STAT5bNTD
Fc1cnc(C2CC3CCC2CC3)cn1	0.650876	1.04872	0.049505	CC(=O)N1CC[C@@H](NC(=O)c2cc3ccccc3cc2O)[C@H](O)C1	STAT5bNTD
c1cnc2ncn(-c3ccc(-c4nccc(C5CCCCC5)n4)cc3)c2c1	0.629753	0.39155	0.0814815	CC(=O)N1CC[C@@H](NC(=O)c2cc3ccccc3cc2O)[C@H](O)C1	STAT5bNTD
c1cc(C2CCCNCC2)nc(C2CCCCC2)n1	0.613374	0.815305	0.0877193	CC(=O)N1CC[C@@H](NC(=O)c2cc3ccccc3cc2O)[C@H](O)C1	STAT5bNTD
OC1CCN(C2CCCOCC2)CC=C1c1ccsc1Cl	0.607196	0.815261	0.0916031	CC(=O)N1CC[C@@H](NC(=O)c2cc3ccccc3cc2O)[C@H](O)C1	STAT5bNTD
CC(C)(C)S(=O)CCCC1=Cc2ccoc2C=CN1	0.606748	0.711804	0.070922	C[C@@](O)(CNC(=O)NCc1cccc2ccccc12)c1ccc2c(c1)OCO2	STAT5bNTD
OC1CCC(c2ccsc2)=CCN1C1CCCOCC1	0.606143	0.95204	0.0859375	CC(=O)N1CC[C@@H](NC(=O)c2cc3ccccc3cc2O)[C@H](O)C1	STAT5bNTD
OC1COCCC(c2ccnc(C3CCCCC3)n2)C1	0.605822	1.08738	0.102564	CC(=O)N1CC[C@@H](NC(=O)c2cc3ccccc3cc2O)[C@H](O)C1	STAT5bNTD
c1cnc2ncn(C3CCCNCC3)c2c1	0.666204	1.54725	0.0948276	CC(=O)N1CC[C@@H](NC(=O)c2cc3ccccc3cc2O)[C@H](O)C1	STAT5bNTD
c1ccc2c(c1)ncn2C1CCC12CCN2	0.664428	1.04843	0.0925926	CC(=O)N1CC[C@@H](NC(=O)c2cc3ccccc3cc2O)[C@H](O)C1	STAT5bNTD
Clc1cnc(-c2ccc3[nH]ncc3c2)cn1	0.649727	1.51638	0.0550459	O=C(NC[C@@]1(O)CCC[NH2+]C1)Nc1cc(Cl)ccc1Cl	STAT5bNTD
Fc1occc1-c1ccc2[nH]ccc2c1	0.64062	1.24584	0.0666667	O=C(NC[C@@]1(O)CCC[NH2+]C1)Nc1cc(Cl)ccc1Cl	STAT5bNTD
Fc1cccc2c(-c3ccncn3)cccc12	0.640014	1.95552	0.072	C[C@@](O)(CNC(=O)NCc1cccc2ccccc12)c1ccc2c(c1)OCO2	STAT5bNTD
Cc1cncc(-c2c[nH]c(F)c2C2CCCCCN2)c1F	0.604708	1.42591	0.0793651	CC(=O)N1CC[C@@H](NC(=O)c2cc3ccccc3cc2O)[C@H](O)C1	STAT5bNTD
CCS(=O)CCc1c[nH]cc1-c1cncc(C)c1C	0.603338	1.25846	0.0588235	CC(=O)N1CC[C@@H](NC(=O)c2cc3ccccc3cc2O)[C@H](O)C1	STAT5bNTD
Fc1ccncc1-c1c[nH]c(F)c1C1CCCCCN1	0.602761	1.2735	0.0634921	CC(=O)N1CC[C@@H](NC(=O)c2cc3ccccc3cc2O)[C@H](O)C1	STAT5bNTD
NC1C=C(c2ccoc2F)C(C2CCCNCC2)C1	0.602239	1.04675	0.0743802	CC(=O)N1CC[C@@H](NC(=O)c2cc3ccccc3cc2O)[C@H](O)C1	STAT5bNTD
CC(C)S(=S)CCc1c[nH]cc1-c1cccnc1	0.602012	0.714441	0.0677966	CC(=O)N1CC[C@@H](NC(=O)c2cc3ccccc3cc2O)[C@H](O)C1	STAT5bNTD
CCOCCCCc1c(C2CCCCN2)c[nH]c1F	0.665887	1.14889	0.0672269	O=C(NC[C@@]1(O)CCC[NH2+]C1)Nc1cc(Cl)ccc1Cl	STAT5bNTD
N#Cc1cccc(-c2cccc(Br)c2)c1	0.658594	0.421098	0.0714286	CC(=O)N1CC[C@@H](NC(=O)c2cc3ccccc3cc2O)[C@H](O)C1	STAT5bNTD
Oc1cccc([SH]2CC3CCC2SC3)c1	0.658221	1.09345	0.0980392	CC(=O)N1CC[C@@H](NC(=O)c2cc3ccccc3cc2O)[C@H](O)C1	STAT5bNTD
c1nc2c(-c3ccc4[nH]ncc4c3)c(n1)CCC2	0.654038		0.0603448	CC(=O)N1CC[C@@H](NC(=O)c2cc3ccccc3cc2O)[C@H](O)C1	STAT5bNTD
Oc1ccccc1-c1ccc2oncc2c1	0.649425	1.56112	0.134615	CC(=O)N1CC[C@@H](NC(=O)c2cc3ccccc3cc2O)[C@H](O)C1	STAT5bNTD
CNCc1c(F)cc(-c2cc(C)oc2F)c(C)c1C	0.605056	0.357166	0.0740741	CC(=O)N1CC[C@@H](NC(=O)c2cc3ccccc3cc2O)[C@H](O)C1	STAT5bNTD
CNCc1c(C)cc(-c2cc(C)oc2F)cc1F	0.604342	0.873919	0.0841121	CC(=O)N1CC[C@@H](NC(=O)c2cc3ccccc3cc2O)[C@H](O)C1	STAT5bNTD
NCc1ccc(C2=C(F)OC=CC=C2)cc1F	0.598823	0.925288	0.0606061	C[C@@](O)(CNC(=O)NCc1cccc2ccccc12)c1ccc2c(c1)OCO2	STAT5bNTD
Cc1cc(-c2cc(C)c(CN)c(F)c2)c(F)o1	0.598481	0.850828	0.0769231	CC(=O)N1CC[C@@H](NC(=O)c2cc3ccccc3cc2O)[C@H](O)C1	STAT5bNTD
Cc1cc(C(C)N)c(F)cc1-c1ccoc1F	0.598461	0.457787	0.0582524	O=C(NC[C@@]1(O)CCC[NH2+]C1)Nc1cc(Cl)ccc1Cl	STAT5bNTD
NCc1ccc(-c2ccsc2F)cc1F	0.670584	0.820438	0.0612245	O=C(NC[C@@]1(O)CCC[NH2+]C1)Nc1cc(Cl)ccc1Cl	STAT5bNTD
c1ccc2c(c1)ncn2C1CCCNCC1	0.666374	1.17436	0.116071	CC(=O)N1CC[C@@H](NC(=O)c2cc3ccccc3cc2O)[C@H](O)C1	STAT5bNTD
c1ccc2c(c1)ncn2N1CC2CCC1NC2	0.663213	1.08783	0.0900901	CC(=O)N1CC[C@@H](NC(=O)c2cc3ccccc3cc2O)[C@H](O)C1	STAT5bNTD
c1cc2[nH]ncc2cc1[SH]1CC2CCC1SC2	0.660117	0.622773	0.0762712	CC(=O)N1CC[C@@H](NC(=O)c2cc3ccccc3cc2O)[C@H](O)C1	STAT5bNTD
Fc1cnc(C2CCCCCCC2)cn1	0.653158	0.904683	0.08	CC(=O)N1CC[C@@H](NC(=O)c2cc3ccccc3cc2O)[C@H](O)C1	STAT5bNTD
FC1CC(N2CC3CCC2NC3)C2CCCCCC1C2	0.648962	0.040722	0.0491803	CC(=O)N1CC[C@@H](NC(=O)c2cc3ccccc3cc2O)[C@H](O)C1	STAT5bNTD
Cc1cc(-c2c(C)csc2F)cc(F)c1CN	0.601452	0.449473	0.046729	CC(=O)N1CC[C@@H](NC(=O)c2cc3ccccc3cc2O)[C@H](O)C1	STAT5bNTD
Cc1csc(F)c1-c1ccc(CN)c(F)c1	0.598645	0.937506	0.0588235	O=C(NC[C@@]1(O)CCC[NH2+]C1)Nc1cc(Cl)ccc1Cl	STAT5bNTD
CC1CNCCC(n2cnc3ccccc32)C1	0.595031	1.14506	0.103448	CC(=O)N1CC[C@@H](NC(=O)c2cc3ccccc3cc2O)[C@H](O)C1	STAT5bNTD
CC12CCC(CN1)CN2n1cnc2ccccc21	0.591931	0.719781	0.0948276	CC(=O)N1CC[C@@H](NC(=O)c2cc3ccccc3cc2O)[C@H](O)C1	STAT5bNTD
OC1CCN(c2cc[nH]c2)C1CCOCCc1ccsc1Cl	0.716835	-1.66522	0.143791	Cc1nc2n(c(=O)c1CCN1CCN(c3nccc4sccc34)CC1)CCCC2O	D2
Clc1occc1C1CCCC(C2CCCN(C3CCCNC3)C2)C1	0.698747	-1.55451	0.13986	COc1cccc(C2CCCN(CCN3CCN(c4cccc(Cl)c4)C3=O)C2)c1	D2
CCCCCCCS(=O)c1nccc(N2CCCC(O)C2)n1	0.690999	0.867836	0.16	Cc1nc2n(c(=O)c1CCN1CCN(c3nccc4sccc34)CC1)CCCC2O	D2
CN(CCC1C(N)CC1[SH]1CC2CCC1SC2)S(C)(=O)=O	0.687568	-0.175197	0.113043	CCCN[C@H]1CCc2c(cccc2CS(=O)(=O)C(F)(F)F)C1.Cl	D2
Clc1cnc(-n2cnc3ccccc32)cn1	0.678559	1.46198	0.160377	CSc1ccc(CSc2nc3ccccc3n2Cc2ccc(Cl)cc2)cc1	D2
Oc1[nH]ccc1N1CCCC1CCOCCc1ccsc1	0.648832	-0.49933	0.155738	CCN1CCC[C@H]1CNC(=O)c1c(OC)ccc(Br)c1OC	D2
Nc1[nH]ccc1N1CCCC(c2ccsc2)CCC1	0.646208	-0.420023	0.138298	CCCN1CCC[C@@H](c2cccc(O)c2)C1	D2
NC1CCC(c2cc[nH]c2Cl)C1c1ccc(Cl)nc1	0.645871	-0.431292	0.131579	CN(C)C[C@H]1CC2c3ccccc3Oc3ccc(Cl)cc3[C@H]2O1	D2
OC1CCC(c2ccsc2)CCCN1c1cc[nH]c1	0.645709	-0.291418	0.173469	CCCN1CCC[C@@H](c2cccc(O)c2)C1	D2
NC1CCC(c2cc[nH]c2)CCCC1c1ccsc1F	0.643518	-0.287973	0.127273	CN1CCC(=C2c3ccccc3CCc3sccc32)CC1	D2
c1cnc(C2CCCC(c3ccnnc3)C2)nc1	0.700096	2.08706	0.14433	Cl.c1ccc([C@H]2C[C@@H]2CN2CCN(c3ncccn3)CC2)cc1	D2
COCCCCCCC1C(N)CCC1c1cccnc1	0.693597	0.079186	0.141593	CCOc1ccccc1N1CCN(Cc2cccnc2)CC1	D2
CCOCCCCc1[nH]ccc1-c1ccoc1Cl	0.691036	0.552842	0.12963	c1ccc(CCCOCC2CCN(Cc3ccccc3)CC2)cc1	D2
Clc1cnc(-c2ccnc(-c3ccccc3)n2)cn1	0.689525	1.01961	0.15	O=C1CC(CN2CCC(c3noc4cc(F)ccc34)CC2)Cc2nc(-c3ccccc3)ncc21	D2
CC(OC=O)C1CCCC(C2CC(N)C2)C1	0.676033	0.278706	0.115044	O=C1CC(CN2CCC(C(=O)c3ccc(F)cc3)CC2)Cc2occc21	D2
Oc1cc(C2CCCC(c3ncccn3)C2)cnn1	0.664099	1.69835	0.152174	CCCN1CCC[C@@H](c2cccc(O)c2)C1	D2
Cc1nnc(O)cc1C1CC(c2ncccn2)CCC1C	0.657455	1.2737	0.12605	CN(C)CC1CC2c3ccccc3Cc3ccc(F)cc3N2O1	D2
Cc1nnccc1C1CCCN=C1Nc1cnccn1	0.657222	2.04024	0.131148	CCN1CCCC1CNc1nncc2ccc(OC)c(OC)c12	D2
Cc1nnc(O)cc1C1CCCC(c2ncccn2)C1	0.657137	1.0932	0.152174	CCCN1CCC[C@@H](c2cccc(O)c2)C1	D2
CC1(c2cnnc(O)c2)CCCC(c2ncccn2)C1	0.65711	1.32909	0.131313	CCCN1CCC[C@@H](c2cccc(O)c2)C1	D2
COc1cccc(-c2cn[nH]c2C(=O)OCC2CCCCCCC2)c1	0.70798	-0.822829	0.192857	COc1cccc(-c2cccc(CN3CCN(c4cccc5nc(O)oc45)CC3)c2)c1	D2
CCOCCC1CCCCCc2ncncc2-c2cn[nH]c2C1	0.680744	0.355878	0.181159	O=C1CC(CN2CCC(C(=O)c3ccc(F)cc3)CC2)Cc2[nH]ncc21	D2
CCOCCCCc1[nH]nc2c1-c1cncnc1CCC2	0.676421	1.27835	0.143885	O=C1CC(CN2CCC(C(=O)c3ccc(F)cc3)CC2)Cc2ncncc21	D2
c1ncc2c(n1)CCCCCCOCCCCc1[nH]ncc1-2	0.675668	0.563327	0.141791	O=C1CC(CN2CCC(C(=O)c3ccc(F)cc3)CC2)Cc2ncncc21	D2
CC1CCNC(c2c[nH]cc2-c2ncccn2)C1	0.649789	0.580702	0.128205	Clc1ccc(N2CC3CC2CN3Cc2c[nH]c3ncccc23)cc1	D2
O=C(OCC1CCCCCCC1)c1[nH]ncc1-c1ccncc1	0.649634	0.121556	0.150685	CC(C)(C)c1nc(N2CCN(CCCCNC(=O)NCC3CCCCC3)CC2)cc(C(F)(F)F)n1	D2
CC1CC2(CCC2c2cc(O)nc(C3CCCCC3)n2)O1	0.647382	0.862086	0.151079	CC(C)(C)c1nc(N2CCN(CCCCn3ccc(C4CCCCC4)nc3=O)CC2)cc(C(F)(F)F)n1	D2
CC1CCNC(c2c[nH]cc2-c2ncccn2)C1C	0.644836	1.21483	0.14876	C[C@@H]1C[C@H](C)N1C(=O)[C@@H]1C=C2c3cccc4[nH]cc(c34)CC2N(C)C1	D2
Cc1cncnc1C(O)COCc1cc[nH]c1	0.643234	1.41195	0.117241	CS(=O)(=O)Nc1cccc(OCCN2CC3CCC(C2)C3Cc2ccc3c(c2)NC(=O)CC3)c1	D2
CCOC(C)CC1CCCCCc2ncncc2-c2cn[nH]c2C1	0.642071	0.491769	0.176	CCCN1CCC[C@@H]2Cc3[nH]ncc3C[C@H]21	D2
CC(CCCC1NCCCC1F)Cc1cccnc1	0.698336	-0.12571	0.180952	Clc1cccc(N2CCN(Cc3cccnc3)CC2)c1Cl	D2
CN(CC1C(O)CC1c1ccn[nH]1)[SH](=O)=O	0.677637	1.1302	0.137405	Cc1nc2n(c(=O)c1CCN1CCN(c3nccc4sccc34)CC1)CCCC2O	D2
Fc1occc1-n1cnc2ncccc21	0.674676	1.38505	0.122951	Oc1nc2cccc(N3CCN(Cc4cc(-c5ccc(F)cc5)ccn4)CC3)c2o1	D2
OC1CC(O)C(CCOCCCc2ccsc2F)C([SH]2CC3CCC2SC3)C1	0.6634	-1.11502	0.114458	O=S(=O)(CCCOCCc1ccccc1)CCNCCc1ccc(O)c2nc(O)sc12	D2
C1CC2(CCC2N2CC3CCC2NC3)S1	0.65439	0.681776	0.0961538	NC(=O)C1CCS[C@@H]2C[C@]3(CCCN3C(=O)[C@@H]3CCCN3)C(=O)N12	D2
c1cc(-c2ccc(-c3nccc(N4CC5CCC4NC5)n3)cc2)ccn1	0.649387	0.681776	0.15942	O=C(NC/C=C/CN1CCN(c2cccc(Cl)c2Cl)CC1)c1ccc(-c2ccncc2)cc1	D2
CC1CC2CN(O)C1(C)N(n1cnc3ccccc31)C2	0.648502	1.11691	0.168067	Cc1ccc(CN2CCC(n3c(O)nc4ccccc43)CC2)c(Cl)c1	D2
CC12CCC(CN1O)CN2n1cnc2ccccc21	0.647644	2.2165	0.163265	CN[C@@H]1Cc2cccc3ncn(c23)C1	D2
CC1CC2CN(O)C1N(n1cnc3ccccc31)C2	0.647017	1.27905	0.170213	CN[C@@H]1Cc2cccc3ncn(c23)C1	D2
CC1C2CN(O)C(C1C)N(n1cnc3ccccc31)C2	0.646596	1.05911	0.17094	Cc1ccc(CN2CCC(n3c(O)nc4ccccc43)CC2)c(Cl)c1	D2
OC1CCCC(n2cnc3ncccc32)C1	0.711789	1.87043	0.147368	CN1C2CCC1CC(OC1c3ccccc3Cc3ccccc31)C2	D2
CCCN(C)S(=O)(=O)Cc1c(-c2ccsc2Cl)c[nH]c1C	0.71082	0.0865462	0.12381	CCCN(CCC)CCc1cccc2c1CC(=O)N2	D2
c1cnc2ncn([SH]3CC4CCC3SC4)c2c1	0.707083	0.707004	0.126984	Nc1cccc(-c2ccc(CCN3CCN(c4cccc5cccnc45)CC3)cc2)n1	D2
CCS(=O)CCC1C(O)CC(O)CC1C1CCC12CCN2	0.684474	0.235004	0.0967742	[2H]c1c([2H])c([2H])c([C@@H]2C[C@@H](N3CCNC(C)(C)C3)c3cc(Cl)ccc32)c([2H])c1[2H]	D2
CN(C=O)CCCCCc1sccc1C1CCCNC1	0.679294	-0.650078	0.129032	CNc1ccccc1C(=O)CCCN1CC[C@H]2[C@@H](C1)c1cccc3c1N2CCCS3	D2
CN(C=O)CC1CCCN(C2CC(N)C2)C1	0.666541	1.64654	0.136364	CN(CCN1CCN(c2ccccc2)C1=O)C[C@]12CC[C@H](CC1)C2(C)C	D2
Oc1cnccc1-c1ccnc(C2CCCCC2)n1	0.650603	1.47545	0.142857	CCOc1ccccc1N1CCN(Cc2cccnc2)CC1	D2
Cc1nccc(-c2ccnc(C3CCCCC3)n2)c1O	0.648575	0.745745	0.131387	CC(C)(C)c1nc(N2CCN(CCCCn3ccc(C4CCCCC4)nc3=O)CC2)cc(C(F)(F)F)n1	D2
CCS(=O)CCC1c2cccnc2N=CCCC1O	0.643361	1.01498	0.139535	OC1c2ccc(F)cc2CC1CCN1CCN(c2ccccn2)CC1	D2
CC1CC(O)CC(n2cnc3ncccc32)C1	0.640947	1.88066	0.148515	Cl.c1ccc([C@H]2C[C@@H]2CN2CCN(c3ncccn3)CC2)cc1	D2
c1cc(C2CC3CCC2CC3)nc(C2CCCNC2)n1	0.709749	0.909465	0.115385	Cl.Oc1cc2c(cc1O)C(c1ccccc1)CNCC2	D2
c1ccc2c(c1)ncn2N1CC2CCC1NC2	0.708051	1.03202	0.164835	CN[C@@H]1Cc2cccc3ncn(c23)C1	D2
c1ccc(-c2nccc(C3CC4CCC3CC4)n2)cc1	0.682186	1.21098	0.182692	CN(C)[C@@H]1CCN(c2cc(-c3ccccc3)nc3ccnn23)C1	D2
Fc1occc1-c1ccc2occc2c1	0.661451	1.20992	0.117117	O=C1CC(CN2CCC(C(=O)c3ccc(F)cc3)CC2)Cc2occc21	D2
Oc1ccncc1-c1ccnc(C2CCCOC2)n1	0.657574	2.13248	0.136	O=C1CC(CN2CCC(C(=O)c3ccc(F)cc3)CC2)Cc2ncncc21	D2
COc1ccncc1-c1ccnc(C2CCCNC2)n1	0.656163	0.880744	0.153285	COc1ccncc1S(=O)(=O)N[C@H]1CC[C@H](N2CCN(c3ccccc3OC(C)C)CC2)CC1	D2
OC1CCC(c2nccc(-c3ccccc3)n2)CN1	0.654165	0.614468	0.175926	CN(C)[C@@H]1CCN(c2cc(-c3ccccc3)nc3ccnn23)C1	D2
NCc1ccc(-c2c[nH]c(Cl)c2C2CCCCN2)cc1F	0.653818	0.528289	0.127517	Fc1ccc2c(C3CCN(CCCOc4ccc(CN5CCCC5)cc4Cl)CC3)noc2c1	D2
OC1(c2nccc(-c3cccnc3)n2)CCCOC1	0.653002	2.0321	0.157895	O=C(NCCCCN1CCN(c2cccc(Cl)c2Cl)CC1)c1ccc(-c2cccnc2)cc1	D2
Oc1cccc(-c2ccnc(C3CCCOC3)n2)c1	0.652495	0.485642	0.191489	CCCN1CCC[C@@H](c2cccc(O)c2)C1	D2
CN(CCC1CCC2CCCC1C2)S(=O)(=O)C1C(O)CCCN1c1ccn[nH]1	0.705277	0.0932371	0.160494	Cc1nc2n(c(=O)c1CCN1CCN(c3nccc4sccc34)CC1)CCCC2O	D2
CCCOCCCCc1c(C2CCCNC2)c[nH]c1F	0.691817	-0.096882	0.153153	CCCN1CCC(c2c[nH]c3cc(F)ccc23)CC1	D2
OC1CC(C2CCCNCC2)C1C1CCCCCCN1C1CC2CCC1CC2	0.680322	-0.902047	0.121951	CCCN1CCC[C@@H]2Cc3[nH]ncc3C[C@H]21	D2
CCS(=N)(=O)C(=O)N(C)CCc1ccc2sccc2c1	0.6532	-0.351467	0.126866	COc1ccc(CCN(C)CCN2CCN(c3cccc(Cl)c3)C2=O)cc1OC	D2
Oc1cc(N2CCCC(C3CCCCC3)C2)ncn1	0.649774	0.908109	0.144444	CCCN1CCC[C@@H](c2cccc(O)c2)C1	D2
CCS(=O)(=O)C(=O)N(C)CCCCc1nccc(-c2cc[nH]c2)n1	0.646338	-0.0780156	0.138686	Cl.Clc1ccc2sc(CCCCN3CCc4ccccc4C3)nc2c1	D2
CCCCS(=O)Cc1c[nH]cc1-c1cnnc(C)c1	0.64544	1.30308	0.127273	CCCN1CCC(c2c[nH]c3cc(F)ccc23)CC1	D2
CN(CCc1ccc2sccc2c1)C(=O)c1cc(O)ncn1	0.644713	-0.435987	0.131579	Cc1nc2n(c(=O)c1CCN1CCN(c3nccc4sccc34)CC1)CCCC2O	D2
O=C(c1cc(O)ncn1)N1CCCC(C2CCCCC2)C1	0.641109	1.50732	0.141732	COc1ccc(SC)cc1C(=O)NC[C@@H]1CCCN1CCc1ccccc1	D2
OC1CCC(C2CCCCC2)CN1c1ccncn1	0.640663	1.16882	0.123711	CN[C@@H]1Cc2cccc3ncn(c23)C1	D2
Fc1occc1-c1cc[nH]c1C1CCCNC1	0.710185	0.269547	0.118644	O=C1CC(CN2CCC(C(=O)c3ccc(F)cc3)CC2)Cc2occc21	D2
CCCCOCCCC1C(O)CC(O)CC1c1cccnc1	0.702599	1.47933	0.159292	CCOc1ccccc1N1CCN(Cc2cccnc2)CC1	D2
CCCCOCCCC1C(O)CC(O)CC1c1ccsc1F	0.701283	1.00522	0.145455	CCCCN[C@@H]1CCc2c(F)cccc2C1	D2
CCN(C)S(=O)(=O)CCCc1c(C2CC3CCC2CC3)c[nH]c1C	0.687744	-0.0724123	0.153153	CCCN1CCC(c2c[nH]c3cc(F)ccc23)CC1	D2
Clc1cccc(-c2ccnc(-c3cccc(-c4cnccn4)c3)n2)c1	0.663888	0.244114	0.140625	Oc1nc2cccc(N3CCN(Cc4cccc(-c5cccc(Cl)c5)c4)CC3)c2o1	D2
C1CC2(CCC2N2CC3CCC2NC3)O1	0.658719	1.23989	0.0891089	O=C(CCCN1C2CCC1CC(O)(c1ccccc1)C2)c1ccc(F)cc1	D2
COC1=CC(O)(c2ccoc2)CC1(C)c1ccsc1F	0.65079	0.703506	0.117241	COc1cc2ncnc(Nc3cccc(Cl)c3F)c2cc1OC(=O)N1CCN(C)C[C@H]1C	D2
COC1=CC(O)(c2cocc2C)CC1(C)c1ccsc1F	0.65027	0.493148	0.117647	COc1ccccc1N1CCN(Cc2cn3ccccc3n2)CC1	D2
Cc1cc(-c2ccoc2)c(C2(C)CSCC(O)C2)[nH]1	0.646686	-0.42143	0.125	Cc1ccc2c(c1)[C@@H]1c3cc(O)c(O)cc3CC[C@H]1NC2	D2
Cc1cc(-c2ccoc2)c(C2CSCC(O)C2)[nH]1	0.645844	0.413103	0.128713	CCCN1CCC(c2cc3ccccc3s2)CC1	D2
O=S(CCCC1C(O)CCCC1c1ccncc1)Cc1ccsc1Cl	0.70116	0.127817	0.133758	Cc1nc2n(c(=O)c1CCN1CCN(c3cccc4sccc34)CC1)CCCC2O	D2
CCS(=O)CCC1C(O)CCCN1C1CCCCCCC1	0.690185	0.34246	0.135417	CCCN1CCC[C@@H](c2cccc(O)c2)C1	D2
CC(C)(CCc1cnccn1)CC1CCCC1N	0.689111	0.195988	0.125874	Cc1ccc2c(N3CCN(CCc4cccc(NC(=O)c5cnccn5)c4)CC3)cccc2n1	D2
c1cnc2ncn(C3CCC34CCC4)c2c1	0.670298	1.39786	0.132653	Cl.c1ccc([C@H]2C[C@@H]2CN2CCN(c3ncccn3)CC2)cc1	D2
c1cnc(-c2ccc(-c3ccc4sncc4c3)cc2)nc1	0.665646	1.93669	0.18254	O=C(NC/C=C/CN1CCN(c2cccc(Cl)c2Cl)CC1)c1ccc(-c2ncccn2)cc1	D2
CC(C)(CCc1cnc2c(n1)CCC2)CC1CCCC1N	0.660431	-0.510835	0.127119	CCN(CCc1ccccc1OC(F)(F)F)CCN1CCCCC1	D2
OC1=CC(c2ncccn2)=CC=NC=C1c1ccn[nH]1	0.654972	0.668125	0.151786	O=C(CCCN1CCN(c2ncccn2)CC1)c1ccc(F)cc1	D2
Oc1cc(C2=CN=CC=C(c3ncccn3)C=C2)[nH]n1	0.653935	0.40467	0.109489	O=C(NC/C=C/CN1CCN(c2cccc(Cl)c2Cl)CC1)c1ccc(-c2ncccn2)cc1	D2
CC1(CC2CCCC2N)CCCCCCc2cnc(cn2)CC1	0.652375	0.0983115	0.11194	Cc1cccc(N2CCN(CCN(C)C[C@]34CC[C@H](CC3)C4(C)C)C2=O)c1	D2
Cc1cc(C2=CN=CC=C(c3ncccn3)C=C2O)[nH]n1	0.651945	0.215836	0.117647	O=C(CCCN1CCN(c2ncccn2)CC1)c1ccc(F)cc1	D2
NCc1ccc(-c2ccncn2)cc1F	0.709234	1.9501	0.15534	O=C(NNS(=O)(=O)c1ccccc1F)c1cc(F)cc(-c2ccccn2)c1	D2
OC1CCCC(n2cnc3ccccc32)C1	0.705368	1.95118	0.162162	Cc1ccc(CN2CCC(n3c(O)nc4ccccc43)CC2)c(Cl)c1	D2
NCc1ccc(-c2ccoc2F)cc1F	0.70401	0.642858	0.132231	O=C1c2ccoc2CCC1CCN1CCC(c2noc3cc(F)ccc23)CC1	D2
Clc1cnc([SH]2CC3CCC2SC3)cn1	0.69266	0.696692	0.13	O=C1N(CCN2C[C@H]3CC[C@H](CC3)C2)CCN1c1cccc(Cl)c1	D2
CCc1ccc(S(=N)(=O)C(=O)N(C)c2ccnnc2)cn1	0.656561	1.40459	0.12069	CCN1CCCC1CNC(=O)c1cc(S(N)(=O)=O)ccc1OC	D2
Cc1nnccc1NS(=O)(=O)c1cccnc1	0.648193	1.84434	0.232143	CC(C)Oc1ccccc1N1CCN([C@H]2CC[C@@H](NS(=O)(=O)c3cccnc3)CC2)CC1	D2
O=S(=O)(Nc1ccnnc1)c1cccnc1	0.639886	2.10518	0.209091	CC(C)Oc1ccccc1N1CCN([C@H]2CC[C@@H](NS(=O)(=O)c3cccnc3)CC2)CC1	D2
Cc1c(-c2ccncn2)cc(F)c(CN)c1C	0.638199	2.17026	0.117117	O=C(NNS(=O)(=O)c1ccccc1F)c1cc(F)cc(-c2ccccn2)c1	D2
Cc1coc(F)c1-c1ccc(CN)c(F)c1	0.63376	0.997823	0.133333	COc1cc(CN2CCN(c3ccccc3OC)CC2)ccc1OCCF	D2
Cc1nc2ccccc2n1C1CCCC(O)C1	0.633546	1.74443	0.25	Cc1ccc(CN2CCC(n3c(O)nc4ccccc43)CC2)c(Cl)c1	D2
c1cnc2ncn(C3CCCCN3)c2c1	0.663523	2.01341	0.151515	Nc1ncnc2c1c(-c1ccccc1)cn2C1CCCC1	EGFR
CN(CCCC1C(O)CCN1C1CCCCCCC1)S(C)(=O)=O	0.657488	1.14351	0.132075	Cc1cccc2nc(NC(=O)c3cccc(C(F)(F)F)c3)n([C@@H]3CCCCN(C(=O)/C=C/CN(C)C)C3)c12	EGFR
c1cnc2ncn(C3CCCOCC3)c2c1	0.653216	1.44703	0.193798	COC1CCN(c2nccc(Nc3cc4c(cn3)ncn4C3CCOCC3)n2)CC1	EGFR
Fc1cnc([SH]2CC3CCC2SC3)cn1	0.651155	0.937542	0.121212	c1ccc2ncncc2c1	EGFR
c1ccc2c(c1)ncn2[SH]1CC2CCC1SC2	0.645092	1.97035	0.162791	CCn1c(-c2nc(-c3cnn(C4CCN(C)CC4)c3)cnc2N)nc2ccccc21	EGFR
Cc1cnc2nc(C)n(C3CCOCCC3C)c2c1O	0.604168	1.56509	0.13245	CN1CCN(c2ccc(Nc3ncc4nc(Sc5ccccc5)n(C5CCOCC5)c4n3)cc2)CC1	EGFR
Cc1cnc2nc(C)n(C3CCCOCC3)c2c1O	0.603597	1.61357	0.158621	CN1CCN(c2ccc(Nc3ncc4nc(Sc5ccccc5)n(C5CCOCC5)c4n3)cc2)CC1	EGFR
Cc1nc2nccc(O)c2n1C1CCOCCC1C	0.603148	1.92762	0.151079	COC1CCN(c2nccc(Nc3cc4c(cn3)ncn4C3CCOCC3)n2)CC1	EGFR
Cc1nc2nccc(O)c2n1C1CCCOCC1	0.600498	1.78247	0.17037	COC1CCN(c2nccc(Nc3cc4c(cn3)ncn4C3CCOCC3)n2)CC1	EGFR
Oc1cnc2ncn(C3CCCOCC3)c2c1	0.598702	1.24823	0.18797	COC1CCN(c2nccc(Nc3cc4c(cn3)ncn4C3CCOCC3)n2)CC1	EGFR
c1ccc2c(c1)ncn2-c1ccnc(C2CCCNC2)n1	0.671678	1.11892	0.179688	Cn1c(-c2csc(N/N=C\C3CCCN3)n2)nc2ccccc21	EGFR
CCCCOCCc1nccc(-c2ccn[nH]2)n1	0.66173	0.767759	0.135593	CCCCOc1cc2ncnc(Nc3cccc(Br)c3)c2cc1OCCCC	EGFR
c1ccc2c(c1)ncn2C1CCCNC1	0.660558	1.95137	0.190909	Cn1c(-c2csc(N/N=C\C3CCCN3)n2)nc2ccccc21	EGFR
c1ccc(-c2nccc(C3CCCCC3)n2)cc1	0.647113	1.1086	0.19469	COc1cc(Nc2nccc(Nc3cc(C4CCCCC4)no3)n2)cc(OC)c1OC	EGFR
c1cc([SH]2CC3CCC2SC3)c2cnccc2c1	0.636972	0.973693	0.144231	Nc1c(Cl)cccc1Nc1ncnc2ccncc12	EGFR
OC1CCCC(N2CC3CCC2NC3)C1	0.63234	2.04068	0.150538	Nc1ncnc2c1c(-c1ccccc1)cn2C1CCC(O)C1	EGFR
COc1cccc(-c2cn[nH]c2C2NCCC2C)c1	0.604207	0.891392	0.281553	COc1cccc(-c2cn(C3CCC3)c3ncnc(N)c23)c1	EGFR
COc1ccc(C)c(-c2cn[nH]c2C2NCCC2C)c1C	0.603847	1.25252	0.145985	COc1cc2c(Nc3ccc(C)cc3F)ncnc2cc1OCC1CCNCC1	EGFR
CC(CCc1cncc(O)n1)S(=O)CCc1ccncc1	0.601754	0.716369	0.161538	COC(=O)c1ccc(O)c(-c2nc(NCc3cccnc3)c3ccccc3n2)c1	EGFR
O=S(CCCc1cncc(O)n1)CCc1ccncc1	0.601507	0.700986	0.166667	Clc1ccc(Nc2nnc(Cc3ccncc3)c3ccccc23)cc1	EGFR
CNS(=O)(=O)CCc1c(-c2cccc(Cl)c2)c[nH]c1F	0.675839	0.171952	0.244898	O=c1c(-c2cccc(Cl)c2)coc2cc(O)cc(O)c12	EGFR
c1cc(-c2ccnc(C3CCCNC3)n2)ccn1	0.674779	1.13713	0.158879	Nc1nccc(-c2c(-c3ccc(F)cc3)ncn2C2CCCCC2)n1	EGFR
c1cnc2ncn(C3CCCCN3)c2c1	0.663523	2.04686	0.151515	Nc1ncnc2c1c(-c1ccccc1)cn2C1CCCC1	EGFR
c1cc2sncc2cc1[SH]1CC2CCC1SC2	0.640559	0.952615	0.128205	C=CC(=O)Nc1ccc2ncc(NC(=O)Nc3ccccc3)nc2c1	EGFR
C1CNCCC(N2CC3CCC2NC3)C1	0.633902	1.74908	0.109375	C[C@@H](Oc1cc(-c2cnn(C3CCNCC3)c2)cnc1N)c1c(Cl)ccc(F)c1Cl	EGFR
OC1CCCC(C2CCCC23CCCC3)C1	0.616987	1.33633	0.0918367	Nc1ncnc2c1c(-c1ccccc1)cn2C1CCC(O)C1	EGFR
Oc1cnccc1-c1ccnc(C2CCCOC2)n1	0.608912	1.24778	0.170543	O=C(CO)N1CCC(c2[nH]nc(-c3ccc(Cl)cc3F)c2-c2ccncn2)CC1	EGFR
Cc1nccc(-c2ccnc(C3CCCNC3)n2)c1C	0.603818	1.08466	0.145833	CC(C)n1cc(C(N)=O)c2cnc(Nc3ccnc(-c4cnn(S(=O)(=O)C5CC5)c4)n3)cc21	EGFR
CNS(=O)(=O)CCc1c(F)[nH]c(C)c1-c1cc(C)cc(Cl)c1	0.596374	0.518341	0.159292	Cc1[nH]c2ncnc(Nc3cccc(Cl)c3)c2c1-c1ccccc1	EGFR
NCc1ccc(-c2ccncc2)cc1F	0.593817	1.40981	0.188889	Nc1c(-c2ccc(F)cc2)c(-c2ccncc2)nn1-c1c(Cl)cc(Cl)cc1Cl	EGFR
N#Cc1ccc([SH]2CC3CCC2SC3)cc1	0.649051	0.58252	0.151163	N#Cc1ccc(Nc2nncc3ccccc23)cc1	EGFR
Fc1[nH]ccc1-n1cnc2ncccc21	0.641647	1.97224	0.144444	Brc1cccc(Nc2ncnc3ncccc23)c1	EGFR
Clc1[nH]ccc1-c1cccc2ncccc12	0.633592	1.90681	0.19802	Clc1cc(NC2CCCCC2)nc(-c2c[nH]c3ncccc23)n1	EGFR
Fc1cnc(-c2cccc3c(Cl)cccc23)cn1	0.63154	1.7414	0.163043	Fc1cc2c(Nc3cccc(Br)c3)ncnc2cn1	EGFR
C1CCCC(C2CCCNCC2)CCC1	0.617062	0.884953	0.117117	COc1cc2c(Nc3c(F)cc(Br)cc3F)ncnc2cc1OCC1CCNCC1	EGFR
C1CCC2(C1)CCCC2N1CC2CCC1NC2	0.605493	0.729869	0.0921053	C=CC(=O)N1CC[C@H](N2C(=O)N(c3ccccc3)Cc3cnc(Nc4cccc(N5CCN(C)CC5)c4)nc32)C1	EGFR
Cc1nc2ncn(C3CCC34CCO4)c2c(C)c1O	0.602063	1.26793	0.121429	COC1CCN(c2nccc(Nc3cc4c(cn3)ncn4C3CCOC3)n2)CC1	EGFR
Cc1c(O)nc2ncn(N3CCCCC3)c2c1C	0.598307	1.36791	0.133929	Cc1ccc(-c2c(CN3CCCCC3)nc3scc(C(=O)O)n23)cc1	EGFR
Cc1nc2ncn(C3CCC34CCO4)c2cc1O	0.597245	1.08468	0.155556	COC1CCN(c2nccc(Nc3cc4c(cn3)ncn4C3CCOC3)n2)CC1	EGFR
Oc1cnc2ncn(C3CCC34CCO4)c2c1	0.596919	0.0361725	0.142857	COC1CCN(c2nccc(Nc3cc4c(cn3)ncn4C3CCOC3)n2)CC1	EGFR
NCc1ccc(-c2ccoc2Cl)cc1F	0.665451	1.62286	0.144144	OCc1ccc(-c2cc3c(N[C@H](CO)c4ccccc4)ncnc3[nH]2)cc1F	EGFR
CCOCCc1c(C2CCCOCC2)c[nH]c1C	0.659878	1.11763	0.110497	CCS(=O)(=O)n1cc2c3ccc(cc31)OCCCCCCOc1cc(c(C3CCCC3)cc1N1CCOCC1)Nc1ncc(Cl)c-2n1	EGFR
O=S(CCc1cccc(Br)c1)c1c(-c2cnccn2)c[nH]c1F	0.656613	0.326554	0.189394	Brc1cccc(Nc2ncnc3cnc(NCc4cccnc4)cc23)c1	EGFR
c1cnc(C2CCCC(N3CCCCC3)C2)nc1	0.651701	1.2631	0.175182	O=C(/C=C/CN1CCC(N2CCCCC2)CC1)Nc1ccc2ncnc(Nc3cccc(Br)c3)c2c1	EGFR
CC1CCNC1c1c(-c2cccc3c(F)cccc23)c[nH]c1F	0.645686	0.618439	0.165414	Cn1nc(Nc2nc(-c3cn[nH]c3)nc3c2COC3(C)C)c2cccc(F)c21	EGFR
OC1CCC(c2ccncc2)CC1C1CCCN(c2cccnc2)C1	0.60284	0.86498	0.154472	COc1cc(NC(=O)Nc2ccncc2)cc(-c2cccnc2)c1OC	EGFR
OC1CCN(C2CC3CCC2CC3)C1c1cncnc1	0.602355	1.44746	0.12963	COc1cc(NC(=O)Nc2ccncc2)cc(-c2cncnc2)c1OC	EGFR
OC1(c2nccc(-c3ccccn3)n2)CCCCC1	0.602241	1.33416	0.141509	O=C(Nc1cccc(NC(=O)c2ccccn2)c1)NC1CCCCC1	EGFR
CC1C2CCC(C(N3CCCC3c3cncnc3)C2)C1(C)O	0.593581	1.54119	0.12782	C=CC(=O)N1CCC[C@@H](n2nc(-c3ccc(F)cc3)c3c(N)ncnc32)C1	EGFR
CC1CC2C(O)C(C)C1CC2N1CCCC1c1cncnc1	0.593142	1.13516	0.128205	COc1cc(N2CCOCC2)c(-c2cnn(C)c2)cc1Nc1ncc(Cl)c(Nc2ccccc2P(C)(C)=O)n1	EGFR
N#Cc1ccc(-c2cccc(O)c2)cc1	0.646572	1.35279	0.209877	CC(C)n1nc(-c2cccc(O)c2)c2c(N)ncnc21	EGFR
COc1cccc(-n2cnc3ccccc32)c1	0.642666	1.40432	0.261364	COc1cccc(Nc2ncnc3ccccc23)c1	EGFR
Clc1cnc(-c2ccc3sncc3c2)cn1	0.638893	1.20578	0.139241	CNc1ccc2cncnc2c1	EGFR
c1cc(-c2ccc3sncc3c2)cnn1	0.635558	1.61736	0.136364	Oc1cc2cc(-c3cccnc3)cnc2cc1O	EGFR
Clc1cnc(-c2ccc3occc3c2)cn1	0.633584	1.11788	0.28125	CC(C)n1nc(-c2ccc3occc3c2)c2c(N)ncnc21	EGFR
CCOCCC1C(O)CCCN1n1cnc2ccccc21	0.604231	1.05391	0.170886	CCOC(=O)[C@@H]1CCCN1CC(=O)NNC(=O)COc1ccc(-c2nc3ccccc3s2)cc1OC	EGFR
OC1(c2ccnc(-c3ccccc3)n2)CCC12CCO2	0.603148	1.43598	0.174757	C=CC(=O)Nc1cc(Nc2cc[nH]n2)nc(-c2ccccc2)n1	EGFR
CCOCCC1C(O)CCCN1n1c(C)nc2c(C)cccc21	0.602726	1.42376	0.147929	C=CC(=O)Nc1cccc(N2C(=O)N(C)Cc3cnc(Nc4ccc(N5CCCCC5)cc4OC)nc32)c1	EGFR
CC1NC2(CCC2c2ccnc(-c3cccc(O)c3)n2)C1C	0.602536	0.242478	0.222222	Nc1ncnc2c1c(-c1cccc(O)c1)cn2C1CCC1	EGFR
c1ccc(-c2nccc(C3CCC34CCN4)n2)cc1	0.599237	0.896249	0.178571	Fc1ccc(-c2nc(-c3ccccc3)[nH]c2-c2ccnc3[nH]ccc23)cc1	EGFR
c1cnc2ncn(C3CCCOCC3)c2c1	0.653216	1.52107	0.193798	COC1CCN(c2nccc(Nc3cc4c(cn3)ncn4C3CCOCC3)n2)CC1	EGFR
CCOCCCC1C(N)CCC1C1CCCOCC1	0.647647	1.09308	0.0993789	COc1cc2c(Nc3ccc(NC(=O)c4ccccc4)cc3)ncnc2cc1OCCCN1CCOCC1	EGFR
c1cnc2ncn(C3CCC34CCC4)c2c1	0.633124	1.09735	0.140496	COC1CCN(c2nccc(Nc3cc4c(cn3)ncn4C3CCC3)n2)CC1	EGFR
C1CC2(CCC2N2CC3CCC2NC3)O1	0.629842	1.90973	0.0884956	CC(=O)N1CCOc2c1ccc1ncnc(Nc3cccc(Br)c3)c21	EGFR
CNC1(C)CCSCCC1n1cnc2ncccc21	0.606981	1.45884	0.152	OC1CCC(Nc2nc(Cl)cc(-c3c[nH]c4ncccc34)n2)CC1	EGFR
CNC1CCSCCC1n1cnc2ncccc21	0.605767	1.78793	0.147541	OC1CCC(Nc2nc(Cl)cc(-c3c[nH]c4ncccc34)n2)CC1	EGFR
COC1CCC(c2nccnc2C)CC1c1cc[nH]c1F	0.599822	0.669277	0.138211	COc1nccc(-c2c(-c3ccc(F)cc3)ncn2[C@H]2CC[C@H](O)CC2)n1	EGFR
COC1(C)CCC(c2cnccn2)CC1c1cc[nH]c1F	0.599748	0.564843	0.137405	COC1CCN(c2nccc(Nc3cc4[nH]cnc4cn3)n2)CC1	EGFR
CCOC1CCC(c2cnccn2)CC1c1cc[nH]c1F	0.599297	0.584897	0.151079	O=C(CO)N1CCC(c2[nH]nc(-c3ccc(Cl)cc3F)c2-c2ccncn2)CC1	EGFR
NC1CCSCCC1n1cnc2ncccc21	0.598938	1.95987	0.135593	OC1CCC(Nc2nc(Cl)cc(-c3c[nH]c4ncccc34)n2)CC1	EGFR
Clc1cnc(N2CC3CCC2NC3)cn1	0.656996	0.1619	0.136	COc1cc2c(Nc3ccc(Cl)cc3F)ncnc2cc1OC[C@@H]1CCCN(C)C1	EGFR
Brc1cccc(-c2c[nH]cc2-c2ncccn2)c1	0.654596	0.55468	0.183908	Brc1cccc(Oc2ncnc3ccccc23)c1	EGFR
CCCCOC1CCCCC2CCOCC2N2CCCC(O)C2C1	0.616211	1.15474	0.111801	C=CC(=O)Nc1cc2c(Nc3ccc(Br)cc3F)ncnc2cc1O[C@H]1CCOC1	EGFR
CC1CCNC(O)(n2cnc3ccccc32)C1	0.601513	2.21892	0.159664	Cn1c(-c2csc(N/N=C\C3CCCN3)n2)nc2ccccc21	EGFR
c1cc(-c2ccc3oncc3c2)nc(C2CCCNC2)n1	0.597526	1.1381	0.162602	Nc1nccc(-c2c(-c3ccc(F)cc3)ncn2C2CCCCC2)n1	EGFR
CC1CCOCC1N1CCCCCC1c1ccoc1O	0.597387	0.87742	0.134921	Nc1ncnc2c1c(-c1ccc(F)c(O)c1)nn2C1CCCCCC1	EGFR
Oc1noc2ccc(-c3ccnc(C4CCCOC4)n3)cc12	0.596593	0.257964	0.145455	CC(C)n1cc(C(=O)NC2COC2)c2cnc(Nc3ccnc(-c4cnn(S(=O)(=O)C5CC5)c4)n3)cc21	EGFR
Cc1noc2ccc(-c3ccnc(C4CCCNC4)n3)cc12	0.595907	1.00991	0.165468	COc1cc(Nc2nccc(Nc3cc(C4CCCCC4)no3)n2)cc(OC)c1OC	EGFR
CC1COCC(N2CCCC2c2cocc2O)C1	0.595442	0.342775	0.125	CC1CCC(n2nc(-c3ccc(F)c(O)c3)c3c(N)ncnc32)C1	EGFR
CC1CCC(c2ccoc2)N1C1(O)CCCOC1	0.595331	0.774508	0.129496	COc1cc2ncnc(Nc3cc(Cl)ccc3F)c2cc1OCCCN1CCOCC1	EGFR
NCc1ccc(-c2ccsc2Cl)cc1F	0.665507	1.39087	0.154545	CN(Cc1ccccc1)c1ncnc2[nH]c(-c3ccc(CO)c(F)c3)cc12	EGFR
CCCCN(C)S(=O)(=O)CC1C(O)CCCC1N1CCCCC1	0.653436	1.11075	0.125	CCS(=O)(=O)Nc1nc(-c2ccc(F)cc2)c(-c2ccnc(Nc3ccc(C4CCN(C)CC4)cc3)n2)s1	EGFR
CCCCCN(C)S(=O)(=O)c1cccc2c(F)cccc12	0.651078	1.61161	0.137097	Cc1cccc(Nc2ncnc3cc(NCCCCN(C)C)ncc23)c1	EGFR
CN(C=O)CCCCCC1C(N)CC1c1ccncc1	0.640532	0.706495	0.141593	COc1cc(NC(=O)Nc2ccncc2)cc(-c2cccnc2)c1OC	EGFR
Oc1cccc(-c2ccc(-c3ccccc3)cc2)c1	0.634063	1.08493	0.24359	CC(C)n1nc(-c2cccc(O)c2)c2c(N)ncnc21	EGFR
c1cc2cc([SH]3CC4CCC3SC4)ccc2[nH]1	0.629602	0.821772	0.201754	Nc1ncnc2c1c(-c1ccc3[nH]ccc3c1)nn2C1CCCC1	EGFR
Cc1occc1C1C(O)CCN1C1CCCCN1	0.605489	1.42319	0.130769	Cc1c(C(=O)NCCc2ccc(N3CCCC3C)cc2)[nH]c2ccc(Cl)cc12	EGFR
CC1CC(c2ccncc2)N1C(=O)c1cocc1O	0.603178	0.327908	0.161616	Cc1cccc(C2(c3cccc(C)c3)CC2C(=O)Nc2ccncc2)c1	EGFR
CC(=O)Oc1nc2ccccc2n1C1C(C)CC12CCN2	0.601962	0.878584	0.195122	Cn1c(-c2csc(N/N=C\C3CCCN3)n2)nc2ccccc21	EGFR
O=COc1nc2ccccc2n1C1CCC12CCN2	0.601466	0.558963	0.2	O=C(Nc1nc2ccccc2n1[C@H]1CC[C@H](O)CC1)c1cccc(C(F)(F)F)c1	EGFR
CCOCCCCC1C(O)CCCN1n1cnc2ccccc21	0.672708	1.49552	0.163636	CCOC(=O)[C@@H]1CCCN1CC(=O)NNC(=O)COc1ccc(-c2nc3ccccc3s2)cc1OC	EGFR
OCCCCCCOc1nccc(-c2ccn[nH]2)n1	0.665244	0.87835	0.150376	OCCCCc1nc(-c2ccc(F)cc2)c(-c2ccnc3[nH]c(-c4ccccc4)cc23)[nH]1	EGFR
O=[SH]c1c(C2CCC23CCN3)c[nH]c1Cl	0.650851	0.519111	0.114286	Clc1cc(NC2CCCCC2)nc(-c2c[nH]c3ncccc23)n1	EGFR
NCc1ccc(-c2cccc(-c3ccccc3)c2)cc1F	0.647698	0.710165	0.212963	OCc1ccc(-c2cc3c(N[C@H](CO)c4ccccc4)ncnc3[nH]2)cc1F	EGFR
c1cc(C2C3CCCC2CC3)nc(C2CCCCC2)n1	0.643318	0.707749	0.191919	Nc1nccc(-c2c(-c3ccc(F)cc3)ncn2C2CCCCC2)n1	EGFR
OC1CCC(C2CCCN(c3cnccn3)C2)CC1c1ccnnc1	0.60642	1.43431	0.14094	COc1cc(NC(=O)C2CC2)ccc1Nc1ncc(Cl)c(Nc2ccccc2NC(C)=O)n1	EGFR
CN(Cc1[nH]ccc1-c1ccsc1F)S(C)(=O)=S	0.602646	1.09674	0.133333	CN(C)CCNc1ccc(Nc2nc(Oc3ccc4ccc(=O)[nH]c4c3)c3sccc3n2)cc1F	EGFR
Cc1cc(-c2cc[nH]c2CN(C)S(C)(=O)=O)c(F)s1	0.602376	0.716604	0.131579	CS(=O)(=O)N(Cc1ccc2[nH]c(=O)c3cccn3c2c1)C1CC1	EGFR
Cc1csc(F)c1-c1cc[nH]c1CN(C)S(C)(=O)=S	0.600506	0.929542	0.134921	Cc1cc(Nc2ncc3cc(-c4c(Cl)cccc4Cl)c(=O)n(C)c3n2)ccc1F	EGFR
Cc1cc(-c2c(C)c[nH]c2CN(C)S(C)(=O)=O)c(F)s1	0.600374	1.15062	0.12	CCS(=O)(=O)Nc1nc(-c2ccc(F)cc2)c(-c2ccnc(Nc3ccc(N4CCN(C)CC4)c(C)c3)n2)s1	EGFR
